# The allosteric landscape of the Src kinase

**DOI:** 10.1101/2024.04.26.591297

**Authors:** Antoni Beltran, Andre J. Faure, Ben Lehner

## Abstract

Enzymes catalyze the reactions of life and are the targets of most small molecule drugs. Most drugs target conserved enzyme active sites, often causing problems of specificity and toxicity. Targeting allosteric sites can increase specificity, overcome resistance mutations, and allow fine-tuning of activity. However, most enzymes have no known allosteric sites and methods do not exist to comprehensively identify them. Here we present a general and fast approach to chart allosteric communication in enzymes and apply it to the Src kinase to produce the first comprehensive map of negative and positive allosteric control of an enzymatic activity. Allostery in the Src kinase domain is pervasive, anisotropic, partially predictable, and modulated by regulatory domains. Multiple surface pockets of Src are allosterically active and so genetically-prioritized for the development of inhibitory and activating drugs. Using this approach it should be possible to chart global allosteric maps of many kinases and other enzymes important for medicine and biotechnology.

**Highlights:**

- First comprehensive map of negative and positive allosteric control of an enzymatic activity, the Src kinase.
- Allosteric communication is pervasive, distance dependent, and anisotropic.
- Allostery is conserved and modulated in the presence of the Src regulatory domains.
- Genetic prioritization of druggable surface pockets for Src inhibition and activation.
- Allosteric maps can now be constructed for many medically and industrially important kinases and enzymes.
