## Supplementary table 3 for "The allosteric landscape of the Src kinase"

pocket	pocket annotation	mean avg ddGa	max avg ddGa	min avg ddGa	median druggability score	max druggability score	number of structures	number of active structures	number of inactive structures	number of druggable structures	or activating mutations	or inactivating mutations	fdr 0.05 activating mutations	fdr 0.05 inactivating mutations	state	pocket_ID	pocket_residues
1	1_other	0.794855674221117	2.38084680110332	-0.143782270650123	9	17	15	2	3	8	0	1.03533323044097	FALSE	TRUE	both	1FMK_A_cterm-000-015	317,320,321,322,323,324,325,326,375,376,377,379,380,403,404,405,406,408
2	2_other	1.36212227561943	2.74526056271094	-0.671611516448614	15	17	7	1	3	6	2.46027685208582	5.72336404767217	FALSE	TRUE	both	1KSW_A_cterm-001-015	280,391,419,425,426,427,428,429,430,431,464,465,471
3	3_EDI	0.182252567862822	1.43039295339249	-0.407809795431687	11.5	18	11	1	1	5	0.366713541293186	0.438938559576097	FALSE	TRUE	both	1YOL_B_cterm-000-018	481,483,496,498,499,500,501,502,503,504,505,508
4	4_other	1.11854780072131	2.38084680110332	-0.703022927397652	14	20	11	2	1	9	1.92828142031579	2.42079622704522	FALSE	TRUE	both	1YI6_A_cterm-003-016	316,317,319,320,321,325,379,380,381,383,385,386,387,405,408,411,412
5	5_other	0.981499955416433	2.52700638145006	-0.228041216076438	10.5	13	2	1	1	1	1.00426415520531	2.44239055214907	FALSE	TRUE	both	1YI6_B_cterm-003-013	388,410,420,421,422,423,424,427,436,437,438,439,440,442
6	6_PDIG	1.22148595467122	2.6006730658451	-0.671611516448614	9	17	11	1	3	3	0.605347066856709	4.65158699427672	FALSE	TRUE	both	1Y57_A_cterm-000-015	350,354,391,392,393,428,431,457,462,463,464,465
7	7_other	0.719727981224758	2.28818188911319	-0.671611516448614	13	25	14	2	3	11	0.546307022024925	1.51901552479949	FALSE	TRUE	both	1Y57_A_cterm-001-014	453,456,457,460,462,463,464,465,466,467,484,485,486,487,488,495,498,502
8	8_CMP	0.0657622403330802	0.83298194447949	-0.411883635872635	13	15	14	2	3	9	0	0.0938557913518639	FALSE	TRUE	both	2SRC_A_cterm-002-013	361,362,363,366,458,459,460,461,463,487,488,489,490,491,494
9	9_other	-0.177986097277254	0.099844738815257	-0.38326871699694	11	19	8	1	1	3	0.297379827258545	0	FALSE	TRUE	both	1YI6_A_cterm-002-016	364,367,368,371,518,519,520,521,522,523,524
10	10_ATP	0.967162246206422	2.34991934381143	-0.405570658092727	14	29	15	2	3	9	2.21125659947953	2.06787986983237	FALSE	TRUE	both	1FMK_A_nterm-000-017	276,284,296,326,341,342,343,344,345,347,348,396,406,407
11	11_MT3	1.67176594318856	2.69125316794469	0.0967724344221707	14	17	7	0	2	5	0	6.96397531028569	FALSE	TRUE	inactive	1FMK_A_nterm-001-017	298,305,310,313,314,317,328,331,339,341,385,407,408,409,410,411
12	12_MPP	0.550104612404233	1.24309055980623	-0.00728556696174433	16	17	5	0	3	5	0.845219386444684	0.438938559576097	FALSE	TRUE	inactive	2SRC_A_nterm-002-016	270,289,293,294,295,329,330,340
13	13_ATP	1.47160799345517	2.92069536705443	-0.437467528447168	16	21	14	2	3	14	0.744901986690432	3.8058188796693	FALSE	TRUE	both	1FMK_A_nterm-003-016	284,285,296,297,298,326,339,340,341,342,396,406,407,408
14	14_MT3-DFG	1.52782639217645	2.92069536705443	0.0184130311332678	13	16	11	2	2	7	0	4.27401705906377	FALSE	TRUE	both	1YI6_B_nterm-002-016	316,317,320,321,325,326,327,328,380,387,405,406,407,408,411
15	15_other	0.803225263220718	2.74526056271094	-0.393679422648674	13	20	7	1	2	5	2.85030155764474	1.81842724687546	TRUE	TRUE	both	1KSW_A_cterm-000-020	421,422,423,424,425,426,427,428,429,470,471,472,473,474,475,476
16	16_other	1.29355078974426	2.92069536705443	-0.00251909690363273	15.5	26	7	0	2	7	0	2.81476178383655	FALSE	TRUE	inactive	2SRC_A_nterm-000-025	298,316,317,318,319,320,321,322,325,326,327,328,339,341,405,406,407,408,410
17	17_other	0.7651587854442	1.84050531621583	0.00801595996644325	11	11	1	1	0	0	0.230660697211258	1.31033688117715	FALSE	FALSE	active	1Y57_A_cterm-004-011	386,388,412,413,414,415,417,418,419,439,440,441,442,443
18	18_other	0.550127360628909	2.95843558555649	-0.678319917132295	17	24	8	1	0	8	2.70339419219209	1.20384550713905	TRUE	TRUE	active	1Y57_A_nterm-001-017	272,281,282,283,285,299,300,301,302,336,338
19	19_MPP	0.684314359181784	1.46435015724698	0.00791145292144102	13	22	9	2	0	7	2.39886396486966	0.895283478967249	FALSE	FALSE	active	4MXO_A_nterm-000-022	289,321,327,328,329,330,331
20	20_other	0.286972354278321	1.23054292625881	-0.678319917132295	14	16	7	2	0	6	0	0.344042852166459	FALSE	TRUE	active	2BDJ_A_nterm-003-013	268,269,270,271,272,338
21	21_other	0.986907460022843	2.11208849047229	-0.678319917132295	13	13	1	1	0	1	0.510666286593013	1.7334529712854	FALSE	TRUE	active	1YI6_A_nterm-003-013	270,272,297,298,299,300,310,330,331,332,336,337,339,340
22	22_AAS	1.60535400516039	2.74526056271094	0.587651333568202	13	13	2	1	0	1	0.475962849160201	7.46099687443217	FALSE	TRUE	active	1YOJ_B_cterm-002-013	388,428,429,430,432,436,437,442
23	23_DFG	1.71533252991439	2.92069536705443	1.0060839023193	12	12	2	0	0	1	0	5.58044524358508	FALSE	TRUE	NA	1YOL_A_cterm-002-012	316,317,320,325,380,385,386,387,388,405,406,407,447
24	24_other	0.361237084817245	1.08360970464076	-0.0902015395180266	16	16	1	0	0	1	2.8812873646519	0.258347095621844	FALSE	TRUE	NA	1YOJ_A_nterm-002-016	293,294,295,329,341,342,343,344,345
25	25_other	1.13622583126184	1.94593901020012	0.103733460114174	12.5	13	1	0	0	1	0.925577538723563	1.81529461405405	FALSE	TRUE	NA	1YOJ_A_nterm-004-012	317,318,319,328,331,339
26	26_other	0.375963268283937	2.32248858564062	-0.678319917132295	11.5	15	1	0	0	1	2.3410158026187	0.806397605426785	FALSE	FALSE	NA	1YOJ_B_nterm-003-015	272,273,274,275,276,284,294,295,296,297,343
27	27_other	0.340163599634039	2.28818188911319	-0.349068267836511	7.5	9	2	0	0	0	0	0.49432432275814	FALSE	TRUE	NA	2BDF_A_cterm-005-009	352,353,354,358,359,360,361,362,366,457,458,459,460,461,462,488,489
28	28_other	0.374714529039239	1.37066505909952	-0.572169952282908	7	7	1	0	1	0	3.43868934933015	0.748275070763088	FALSE	FALSE	inactive	2SRC_A_cterm-006-007	422,423,429,470,471,472,473,474,475,476
